# SCD-dependent lipid metabolism licenses alternative macrophage activation and macrophage plasticity

**DOI:** 10.64898/2026.05.27.728175

**Authors:** Tianheng Hou, Richard L. Watson, Alexander H. Bedard, Wei-Yuan Hsieh, Jonathan Quintana, Baolong Su, Amara C. Thind, Juliette N. Uy, Clay F. Semenkovich, Peter J. Bradley, Peter Tontonoz, Kevin J. Williams, Autumn G. York, Steven J. Bensinger

**Affiliations:** Department of Microbiology, Immunology, and Molecular Genetics, University of California, Los Angeles, Los Angeles, CA 90095, USA; Division of Pulmonary & Critical Care Medicine, Department of Medicine, University of California Los Angeles, CA 90095, USA; Section of Pulmonary & Critical Care, Department of Medicine, VA Greater Los Angeles Healthcare System, Los Angeles, CA 90073, USA; Department of Pathology and Laboratory Medicine, University of California, Los Angeles, Los Angeles, CA 90095, USA; Department of Biological Chemistry, University of California, Los Angeles, Los Angeles, CA 90095, USA; UCLA Lipidomics Laboratory, University of California, Los Angeles, Los Angeles, CA 90095, USA; Division of Endocrinology, Metabolism and Lipid Research, Washington University School of Medicine, St. Louis, MO 63110, USA; Department of Immunology, School of Medicine, University of Washington, Seattle, WA 98195, USA; Department of Molecular and Medical Pharmacology, David Geffen School of Medicine, University of California, Los Angeles, CA 90095, USA; Department of Immunology and Immune Therapeutics, Keck School of Medicine, University of Southern California, Los Angeles, CA 90033, USA

**Keywords:** macrophage, alternative activation, lipid metabolism, macrophage plasticity, toxoplasma

## Abstract

Lipid metabolic reprogramming accompanies macrophage activation, yet our understanding of why macrophages profoundly reshape their lipid composition remains unclear. Here, we identify stearoyl-CoA desaturase (SCD) as a lipid-metabolic checkpoint required for the acquisition of the alternatively activated macrophage (AAM) cell state. We show that SCD maintains lipid desaturation balance by ensuring the conversion of newly synthesized saturated long-fatty acids (SFAs) into monounsaturated fatty acids (MUFAs). Critically, disruption of SCD resulted in the rapid accumulation of saturated phosphatidic acid (PA) and hyperactivation of mTORC1, which perturbed the acquisition of stable AAM epigenetic and transcriptional programs. Notably, inhibition of upstream lipogenic enzymes (e.g., ACC and FASN) did not impair AAM polarization, underscoring that an imbalance between newly synthesized saturated and monounsaturated fatty acids, not the loss of *de novo* lipogenesis, determines AAM identity. Unexpectedly, the loss of SCD redirected IL-4-activated macrophages into an aberrant cell state poised for pro-inflammatory responses, indicating that disruption of this lipid metabolic checkpoint leads to misinterpretation of anti-inflammatory instructional cues. Rescue of SCD-deficient macrophages via mTORC1 inhibition confirmed a causal role for the SCD-PA-mTORC1 axis in controlling macrophage plasticity. Finally, we find that SCD deficiency and resultant PA accumulation attenuated *Toxoplasma gondii*-driven AAM polarization and reduced pathogen burden. Together, these data establish the SCD-PA lipid signaling axis as a critical metabolic regulator of macrophage plasticity with direct consequences for host defense.
