## Supplemental Table 2 for "SCD-dependent lipid metabolism licenses alternative macrophage activation and macrophage plasticity"

### Sheet: Total_nmol per 10^7
GroupName	SampleID	CE	Cer d18:0	Cer d18:1	Chol	DG	FFA	HexCER	LPC	LPE	LacCER	PA	PC	PE	PG	PI	PS	SM	TG
NT_48h	nt_48h_1	0.467018	0.0555042	1.39906	117.878	2.36183	65.7647	3.34734	1.42336	2.15012	0.117258	2.72321	82.8834	132.112	6.77689	18.5402	40.7943	48.8768	3.41557
NT_48h	nt_48h_2	0.524583	0.0521284	1.51116	132.906	2.4198	63.3621	3.62367	1.37805	2.11576	0.120968	2.81138	88.7133	137.442	6.75328	18.9871	37.5508	57.1642	4.14252
NT_48h	nt_48h_3	0.52474	0.0436221	1.52603	132.439	2.37651	62.6776	3.6059	1.29591	2.02922	0.116391	2.64366	93.7784	133.247	7.49329	18.7406	35.7777	56.2237	4.04232
TOXO_48h	toxo_48h_1	2.43644	0.238649	3.24422	150.973	31.1163	86.0563	6.82272	2.30373	3.89495	0.395863	10.1885	193.546	173.64	8.01247	35.9617	35.6601	51.3834	10.958
TOXO_48h	toxo_48h_2	2.85607	0.212349	3.07015	165.348	35.7076	85.6326	6.8445	2.47156	3.79324	0.469864	9.12052	210.241	194.662	7.01819	37.579	41.1731	56.7616	11.9574
TOXO_48h	toxo_48h_3	2.71553	0.231252	3.34524	169.927	33.5165	89.178	7.11795	2.38611	3.90615	0.462095	9.88565	210.595	194.039	8.36626	36.619	43.8342	58.4827	11.8114
SCDi+Toxo_48h	scdi+toxo_48h_1	2.11532	0.151634	2.76587	74.6588	16.0918	75.6864	4.49437	1.81926	2.4228	0.127587	30.3613	91.5179	101.915	9.59756	21.7925	13.166	21.2398	5.35445
SCDi+Toxo_48h	scdi+toxo_48h_2	2.44176	0.167454	3.15839	81.2237	18.4141	81.4683	5.04921	2.19366	2.73763	0.131472	34.8299	101.067	109.756	10.2377	23.2121	13.1401	24.7703	6.06729
SCDi+Toxo_48h	scdi+toxo_48h_3	2.55202	0.168388	3.23939	82.7972	18.558	78.7975	4.8395	2.1851	2.70707	0.140555	35.1983	94.6435	91.2649	12.9479	24.3263	13.3331	24.8508	6.01068

### Sheet: PA species_nmol per 10^7
SampleID	PA 25:0	PA 28:0	PA 30:0	PA 32:0	PA 32:1	PA 32:2	PA 32:3	PA 34:0	PA 34:1	PA 34:2	PA 34:3	PA 34:4	PA 34:5	PA 36:0	PA 36:1	PA 36:2	PA 36:3	PA 36:4	PA 36:5	PA 36:6
nt_48h_1	0.00182876	0.00579259	0.0497763	0.795436	0.0916867	0.00751729		0.174733	0.417281	0.0791785	0.0145301		0.0332665	0.0187585	0.225173	0.302525	0.0391122	0.0244653	0.00490301	0.00289486
nt_48h_2	0.00160033	0.00766006	0.0566012	0.546555	0.109723	0.0088311		0.197962	0.499956	0.0922169	0.0141069		0.0323235	0.0156059	0.272013	0.3766	0.043985	0.0274813	0.00453854	0.0043696
nt_48h_3		0.007215	0.0570258	0.462118	0.107656	0.0100303		0.190603	0.473183	0.0917373	0.0127543		0.0320385	0.0151753	0.262969	0.355971	0.03948	0.0257044	0.00637951	0.00341863
toxo_48h_1		0.0387659	0.516506	3.08032	0.598798	0.0556413		1.40193	1.55577	0.30035	0.0220378		0.0384915	0.188919	0.752769	0.658652	0.0699223	0.0324229	0.0125147	0.0262533
toxo_48h_2		0.0430943	0.478423	2.65284	0.603941	0.0632552		1.21631	1.51928	0.328732	0.0242133		0.0342613	0.172126	0.543139	0.649608	0.0619486	0.0343881	0.00732869	0.020846
toxo_48h_3		0.0423981	0.520557	2.99517	0.672757	0.062762		1.39477	1.58034	0.350422	0.0223659		0.0362057	0.189343	0.546118	0.633595	0.0680682	0.0346814	0.00617485	0.0231919
scdi+toxo_48h_1	0.00631564	0.179626	2.25557	12.5397	0.813017	0.0326598	0.00336945	7.68121	2.65237	0.164194	0.0294903		0.0737114	1.18375	1.16606	0.333722	0.0438475	0.0417298	0.00689622	0.107294
scdi+toxo_48h_2	0.00676942	0.203103	2.58473	14.2284	0.974872	0.0312272	0.00357495	8.77678	3.09049	0.214053	0.030087		0.0757104	1.37115	1.37081	0.39712	0.0578563	0.0442664	0.0113635	0.125906
scdi+toxo_48h_3	0.00729308	0.203204	2.58893	14.4051	0.98341	0.0364178		9.00779	3.07736	0.209317	0.028892		0.074824	1.37932	1.36339	0.386918	0.0525663	0.0453471	0.0112696	0.131845
